# Two SID-1-dependent genes sensitive to heritable epigenetic changes can also impact reproduction

**DOI:** 10.64898/2026.06.08.730950

**Authors:** Aishwarya Sathya, Nathan M. Shugarts Devanapally, Andrew L. Yi, Antony M. Jose

**Affiliations:** Department of Cell Biology and Molecular Genetics, University of Maryland, College Park, MD 20742

**Author notes:** Corresponding author: Antony M. Jose **Email:**. **Author Contributions:** AS, NSD, ALY, and AMJ designed and performed research. AS and AMJ wrote the paper with comments from all authors.

**Keywords:** RNAi, transgenerational epigenetic inheritance, germline, sperm

## Abstract

Import of double-stranded RNA (dsRNA) into the germ line can have consequences that last for many generations. However, the role of such transgenerational regulation by extracellular dsRNA is unclear. In the nematode *C. elegans*, entry of dsRNA into the cytosol requires the transmembrane protein SID-1 and loss of SID-1 for a few generations causes changes in gene expression that can persist for hundreds of generations. Here we report an expanded number of such SID-1-dependent genes (SDGs) and analyze two germline-expressed SDGs: *sdg-1* and *sdg-2*. Deleting *sdg-1* reduces brood size in some lineages. An endogenous SDG-1::mCherry fusion protein shows conditional enrichment within nuclei, colocalization with perinuclear germ granules, and colocalization with microtubules. Although animals with SDG-1::mCherry have a normal brood size, they have fewer early progeny with some animals showing defective germline morphology. Deleting the *sdg-1* open reading frame eliminates defects in most but not all the animals that express mCherry in a now *sdg-1(−)* background, suggesting transgenerational consequences of SDG-1::mCherry that persist in some siblings lacking *sdg-1*. Deleting *sdg-2* also reduces brood size in some lineages. An endogenous SDG-2::mCherry fusion protein is constitutively detectable in the cytoplasm and nucleus. The sequence and predicted structure of SDG-2 suggest that it can interact with the Gli-type transcription factor TRA-1, which regulates spermatogenesis. Together, these results suggest that changes in SDG-1 or SDG-2 can impact reproduction. Therefore, the import of extracellular dsRNA or other SID-1 function(s) that regulate SDGs could have evolved to modulate the lingering impacts of ancestral epigenetic changes.
