## Supplementary File 2 for "Two SID-1-dependent genes sensitive to heritable epigenetic changes can also impact reproduction"

### Sheet: Sheet1
AMJ1159 [sid-1(jam80)]			AMJ1217 [sid-1(jam86)]			AMJ1324 [sid-1(jam113)]			AMJ1389 [sdg-1(jam137[F07B7.2::mCherry(-pi)]) sid-1(jam150)]			AMJ1446 [sdg-1(jam137[F07B7.2::mCherry∆pi]) sid-1(jam177) ]
gene	DNA	Protein	gene	DNA	Protein	gene	DNA	Protein	gene	DNA	Protein	gene	DNA	Protein
ptc-2	c.862_863insC	p.Ser289fs	ptc-2	c.862_863insC	p.Ser289fs	linc-131	n.101dupA		linc-131	n.100_101dupAA		ces-1	c.545_554delTGCACATTTT	p.Met182fs
F41G3.2	c.14delC	p.Pro5fs	F41G3.2	c.14delC	p.Pro5fs	ZC247.1	c.6238G>A	p.Val2080Met	ces-1	c.558_559insTGCA	p.His187fs	ces-1	c.551_560delTTTTAACACA	p.Ile184fs
srap-1	c.3695T>C	p.Leu1232Ser	srap-1	c.3695T>C	p.Leu1232Ser	ptc-2	c.862_863insC	p.Ser289fs	ZC247.1	c.10924T>C	p.Phe3642Leu	ces-1	c.550_551insCAACGC	p.Ile184delinsThrThrLeu
B0244.t3	c.39_40insA	p.Gly14fs	nono-1	c.1510T>C	p.Ser504Pro	nono-1	c.1510T>C	p.Ser504Pro	ptc-2	c.862_863insC	p.Ser289fs	ces-1	c.552_561delTTTAACACAC	p.Leu185fs
nono-1	c.1510T>C	p.Ser504Pro	nono-1	c.1509A>T	p.Lys503Asn	nono-1	c.1509A>T	p.Lys503Asn	F41G3.2	c.14delC	p.Pro5fs	ces-1	c.554T>C	p.Leu185Ser
nono-1	c.1509A>T	p.Lys503Asn	ZK507.3	c.567delC	p.Glu190fs	str-185	c.489_491delGGA	p.Asp164del	srap-1	c.3695T>C	p.Leu1232Ser	ces-1	c.555_556insGCAT	p.Thr186fs
ZK507.3	c.567delC	p.Glu190fs	str-185	c.489_491delGGA	p.Asp164del	Y4C6B.t2	c.63_69delTCAGTGG	p.Gln22fs	B0244.t3	c.39_40insG	p.Gly15fs	ces-1	c.558_559insTGCA	p.His187fs
Y4C6B.t2	c.63_69delTCAGTGG	p.Gln22fs	Y4C6B.t2	c.63_69delTCAGTGG	p.Gln22fs	cla-1	c.1944A>C	p.Glu648Asp	C24H11.2	c.16C>T	p.Pro6Ser	ZC247.1	c.10924T>C	p.Phe3642Leu
alh-2	c.1358_1359insCGGATA	p.Ala453_Leu454insGlyTyr	cla-1	c.1944A>C	p.Glu648Asp	cla-1	c.1981T>A	p.Cys661Ser	Y4C6B.t2	c.63_69delTCAGTGG	p.Gln22fs	ZC247.1	c.6248C>A	p.Ser2083Tyr
sid-1	c.460C>T	p.Gln154*	cla-1	c.3188C>T	p.Ser1063Phe	cla-1	c.7482+1T>A		cla-1	c.1944A>C	p.Glu648Asp	ptc-2	c.862_863insC	p.Ser289fs
sid-1	c.463T>C	p.Ser155Pro	cla-1	c.6803C>A	p.Ala2268Glu	Y58A7A.4	c.251C>T	p.Pro84Leu	cla-1	c.8017T>A	p.Cys2673Ser	F41G3.2	c.14delC	p.Pro5fs
sid-1	c.466C>T	p.Arg156*	cla-1	c.6809T>A	p.Val2270Asp	ttn-1	c.15860T>A	p.Leu5287His	cla-1	c.9168delC	p.Ser3056fs	nono-1	c.1510T>C	p.Ser504Pro
ttn-1	c.21120T>G	p.Asp7040Glu	alh-2	c.453_454insGTCGC	p.Lys152fs	H19N07.3	c.269_270insTATTA	p.Leu91fs	alh-2	c.1361_1362insGGATATGC	p.Gln455fs	nono-1	c.1509A>T	p.Lys503Asn
trk-1	c.2506_2509delGATC	p.Arg837fs	Y58A7A.4	c.251C>T	p.Pro84Leu	H37A05.4	c.437_438insGACGAC	p.Glu146_Thr147insThrThr	Y58A7A.4	c.251C>T	p.Pro84Leu	ZK507.3	c.567delC	p.Glu190fs
M04F3.5	c.22G>A	p.Ala8Thr	ttn-1	c.21120T>G	p.Asp7040Glu	atx-3	c.689C>T	p.Ala230Val	sid-1	c.460C>T	p.Gln154*	C24H11.2	c.16C>T	p.Pro6Ser
W02D3.4	c.883C>T	p.His295Tyr	H19N07.3	c.273_274insTTAGAAATAT	p.Glu92fs	F35A5.1	c.4562G>C	p.Ser1521Thr	sid-1	c.463T>C	p.Ser155Pro	Y4C6B.t2	c.63_69delTCAGTGG	p.Gln22fs
cdh-4	c.7140+1delA		K09F5.4	c.194_195insCCCC	p.Thr66fs	F49B2.3	c.774-1G>C		sid-1	c.466C>T	p.Arg156*	cla-1	c.1944A>C	p.Glu648Asp
cdh-4	c.7160+1delG		F28H1.4	c.449G>A	p.Gly150Asp	clec-122	c.518C>G	p.Ala173Gly	H19N07.3	c.269_270insTATTA	p.Leu91fs	cla-1	c.1981T>A	p.Cys661Ser
F31E3.6	c.259A>T	p.Ile87Phe	anc-1	c.13171_13172insTAGCCAAGAAG	p.Arg4391fs	dig-1	c.28019A>T	p.Glu9340Val	trk-1	c.2506_2509delGATC	p.Arg837fs	cla-1	c.6803C>A	p.Ala2268Glu
R107.2	c.316C>A	p.Leu106Ile	anc-1	c.13192G>T	p.Ala4398Ser	cccp-1	c.935A>C	p.Asn312Thr	apt-9	c.1229T>A	p.Leu410*	cla-1	c.8017T>A	p.Cys2673Ser
C48B4.11	c.359T>C	p.Leu120Pro	zoo-1	c.1014_1017+2delGGGGGT	p.Gly339fs	Y73F8A.26	c.1258-1_1258insACG	p.Lys419_Leu420insThr	apt-9	c.1230G>T	p.Leu410Phe	alh-2	c.452_453insAGTCG	p.Asp151fs
col-94	c.820G>A	p.Gly274Arg	oac-4	c.964G>T	p.Ala322Ser	Y73F8A.26	c.1258-1_1258insAAT	p.Lys419_Leu420insAsn	B0511.2	c.497T>C	p.Leu166Pro	Y58A7A.3	c.554T>A	p.Met185Lys
T08B6.9	c.1322C>T	p.Thr441Ile	oac-4	c.949C>A	p.His317Asn				nhr-105	c.1213C>G	p.Pro405Ala	Y58A7A.4	c.325G>C	p.Val109Leu
srh-228	c.974T>G	p.Leu325Trp	clip-1	c.1980C>A	p.Asn660Lys				nhr-105	c.1214C>G	p.Pro405Arg	Y58A7A.4	c.310A>G	p.Asn104Asp
pals-38	c.37T>C	p.Ser13Pro	pri-1	c.1213G>T	p.Val405Leu				T12G3.4	c.493A>G	p.Met165Val	Y58A7A.4	c.306G>T	p.Lys102Asn
ZC412.5	c.64C>T	p.His22Tyr	M03C11.1	c.95G>A	p.Arg32Gln				acy-4	c.2564_2574delTTTTGGATCAG	p.Ile855fs	Y58A7A.4	c.251C>T	p.Pro84Leu
			F43D9.1	c.3092T>A	p.Phe1031Tyr							sid-1	c.460C>T	p.Gln154*
			F56E10.1	c.82-2A>G								sid-1	c.463T>C	p.Ser155Pro
			F56E10.1	c.82_83insTTCTGGAAAAGCT	p.Asn28fs							sid-1	c.466C>T	p.Arg156*
			mcm-7	c.820A>G	p.Met274Val							H19N07.3	c.273_274insAATAT	p.Glu92fs
			ZK105.11	c.278G>T	p.Cys93Phe							K09F5.4	c.194_195insCCCCCCCCCCCC	p.Gly65_Thr66insProProProPro
			T26C11.3	c.24_25insCCCCCCCCCCCCCC	p.Leu9fs							trk-1	c.2506_2509delGATC	p.Arg837fs
												Y71F9AL.4	c.677C>T	p.Ala226Val
												Y71F9AL.4	c.678_679delGA	p.Asn227fs
												F49B2.3	c.817delG	p.Glu273fs
												sams-3	c.550G>A	p.Val184Ile
												ZK809.1	c.826G>A	p.Val276Ile
												ntl-11	c.1829C>T	p.Thr610Met
