## Supplementary File 3 for "Two SID-1-dependent genes sensitive to heritable epigenetic changes can also impact reproduction"

### Sheet: summary
File 3
The structure of SDG-1 predicted by AlphaFold (AF-G5ECF6-F1-v6) was supplied to VAST (Vector Aligment Search Tool), which resulted in the partitioning of SDG-1 into two domains with significant structural similarity to known proteins.
domain 1 Top 10 hits.
domain 2 Top 10 hits.

### Sheet: domain 1
PDB ID	Alignment Length	Score	RMSD	Identity	Description
9E0H F	99	4.86	2.46	8.1	De novo calcium channel heptamer, CalC6_3 with DHR extensions. Off target multimerization state
9E0H C	99	4.87	2.51	7.1	De novo calcium channel heptamer, CalC6_3 with DHR extensions. Off target multimerization state
9E0H D	98	4.87	2.41	7.1	De novo calcium channel heptamer, CalC6_3 with DHR extensions. Off target multimerization state
9E0H B	98	4.87	2.41	7.1	De novo calcium channel heptamer, CalC6_3 with DHR extensions. Off target multimerization state
1T8B A	97	4.83	3.88	8.2	Crystal structure of refolded PHOU-like protein (gi 2983430) from Aquifex aeolicus
1T8B B	97	4.84	3.58	7.2	Crystal structure of refolded PHOU-like protein (gi 2983430) from Aquifex aeolicus
2OLT A	96	5.34	3.38	7.3	Crystal structure of a phou-like protein (so_3770) from shewanella oneidensis mr-1 at 2.00 A resolution
9E0H E	96	4.86	2.39	7.3	De novo calcium channel heptamer, CalC6_3 with DHR extensions. Off target multimerization state
9E0H A	96	4.87	2.39	7.3	De novo calcium channel heptamer, CalC6_3 with DHR extensions. Off target multimerization state
9E0H G	95	4.86	2.37	7.4	De novo calcium channel heptamer, CalC6_3 with DHR extensions. Off target multimerization state

### Sheet: domain 2
PDB ID	Alignment Length	Score	RMSD	Identity	Description
6X0M p	75	7.3	3.6	5.3	Bridging of double-strand DNA break activates PARP2/HPF1 to modify chromatin
6F1K A	74	6.3	3.08	5.4	Structure of ARTD2/PARP2 WGR domain bound to double strand DNA without 5'phosphate
6X0N R	70	6.46	2.98	7.1	Bridging of double-strand DNA break activates PARP2/HPF1 to modify chromatin
7S81 P	70	6.68	2.89	8.6	Structure of human PARP1 domains (Zn1, Zn3, WGR, HD) bound to a DNA double strand break
7S81 H	70	6.67	2.83	8.6	Structure of human PARP1 domains (Zn1, Zn3, WGR, HD) bound to a DNA double strand break
7S81 K	69	6.67	2.83	8.7	Structure of human PARP1 domains (Zn1, Zn3, WGR, HD) bound to a DNA double strand break
6X0L R	69	6.46	2.91	4.3	Bridging of double-strand DNA break activates PARP2/HPF1 to modify chromatin
7AEO A	68	7.19	3.11	4.4	Human ARTD2 in complex with DNA oligonucleotides
7S68 B	68	6.74	2.79	8.8	Structure of human PARP1 domains (Zn1, Zn3, WGR and HD) bound to a DNA double strand break
7S81 C	68	6.67	2.81	8.8	Structure of human PARP1 domains (Zn1, Zn3, WGR and HD) bound to a DNA double strand break
