## Supplementary File 4 for "Two SID-1-dependent genes sensitive to heritable epigenetic changes can also impact reproduction"

### Sheet: Sheet1
Date	Hours post L4 on NG plates w/or w/o food	Time in 5 mM Levamisole or M9 buffer on coverslip before mounting on slide	Time on glass slide before imaging w/ or w/o OP50	Unobscured gonads with or without granule enrichment		Included embryos with or without microtubule enrichment		% with detected enrichments		Observations and possible hypothesis for conditional enrichment	Next condition to change
				w/	w/o	w/	w/o	germ granules	microtubules
2025-05-13	24 - w/	Lev; 30 min.	90 min. - w/o	5	1	3	1	83.33	75	Food availability and/or imaging conditions	time on levamisole
2025-05-27	19-20 - w/	Lev; 30 min.	nd - w/o	10	1	2	4	90.91	33.33
2025-05-28	11.5 - w/	Lev; 10 min.	nd - w/o	3	7	0	10	30	0	Animals aged ~5.5 hr to ~25 hr post L4, time on levamisole <~1h, and time on slide <~10 min. showed no enrichment. ~1 hr on Levamisole followed by ~1hr on slide led to enrichment in both granules and microtubules.	vary food availability and/or time on glass slide
2025-05-29	5.5 - w/	Lev; 10 min.	2 min. - w/o	5	7	none	none	41.67	nd
2025-06-03	10.5 - w/	Lev; 5 min.	7 min. - w/o	0	4	0	4	0	0
2025-06-03	8.25-8.75 - w/	Lev; 7 min.	4 min. - w/o	0	6	0	6	0	0
2025-06-03	10 - w/	Lev; 35 min.	10 min. - w/o	0	3	0	3	0	0
2025-06-03	10.5 - w/	Lev; 50 min.	1 min. -w/o	0	4	0	4	0	0
2025-06-06	24-25 - w/	Lev; 6 min.	2 min. - w/o	0	3	0	3	0	0
2025-06-06	24-25 - w/	Lev; 50 min.	2 min. - w/o	0	3	0	3	0	0
2025-06-11	24-25 - w/	Lev; 60 min.	60 min. - w/o	6	1	1	0	85.71	100
2025-06-11	24-25 - w/	Lev; 16 min.	5 min. - w/o	0	5	0	4	0	0	Animals without food for ~3 hr and/or with additional presence on a glass slide for ~1 hr did not show enrichment in microtubules. Some animals showed enrichment, especially when reduction in food was coupled with presence on slide.	Add OP50 to the imaging slide with long incubations on levamisole or M9 buffer
2025-06-11	24-25 - w/, then 3 w/o	Lev; 10 min.	2 min. - w/o	1	6	0	7	14.29	0
2025-06-11	24-25 - w/, then 3 w/o	Lev; 10 min.	60 min. - w/o	2	3	0	4	40	0
2025-06-20	17-19 - w/	Lev; 75 min.	105 min. - w/	8	0	8	0	100	100	All animals showed enrichment.
2025-07-03	20.5 - w/	M9; 90 min.	140 min. - w/o	1	0	1	0	100	100
Summary: Animals with 30 min. to 90 min. incubations in levamisole and/or M9 followed by 60 min. to 140 min. incubations on the slide with or without added OP50 showed a high level of SDG-1::mCherry enrichment in both germ granules and microtubules
Note: The animals above include 32 cases where the gonad but not embryos were visible in the imaging frame.
